# *daf-16*/FOXO blocks adult cell fate in *Caenorhabditis elegans* dauer larvae via *lin-41*/TRIM71

**DOI:** 10.1101/2021.06.30.450637

**Authors:** Matthew J. Wirick, Allison R. Cale, Isaac T. Smith, Amelia F. Alessi, Margaret R. Starostik, Liberta Cuko, Kyal Lalk, Mikayla N. Schmidt, Benjamin S. Olson, Payton M. Salomon, Alexis Santos, Axel Schmitter-Sánchez, Himani Galagali, Kevin J. Ranke, Payton A. Wolbert, Macy L. Knoblock, John K. Kim, Xantha Karp

**Affiliations:** Central Michigan University, Biochemistry, Cell & Molecular Biology Program; Central Michigan University, Department of Biology; Central Michigan University, Department of Chemistry and Biochemistry; Johns Hopkins University, Department of Biology

## Abstract

Many tissue-specific stem cells maintain the ability to produce multiple cell types during long periods of non-division, or quiescence. FOXO transcription factors promote quiescence and stem cell maintenance, but the mechanisms by which FOXO proteins promote multipotency during quiescence are still emerging. The single FOXO ortholog in *C. elegans, daf-16*, promotes entry into a quiescent and stress-resistant larval stage called dauer in response to adverse environmental cues. During dauer, stem and progenitor cells maintain or re-establish multipotency to allow normal development to resume after dauer. We find that during dauer, *daf-16*/FOXO prevents epidermal stem cells (seam cells) from prematurely adopting differentiated, adult characteristics. In particular, dauer larvae that lack *daf-16* misexpress collagens that are normally adult-enriched. Using *col-19p::gfp* as an adult cell fate marker, we find that all major *daf-16* isoforms contribute to opposing *col-19p::gfp* expression during dauer. By contrast, *daf-16(0)* larvae that undergo non-dauer development do not misexpress *col-19p::gfp*. Adult cell fate and the timing of *col-19p::gfp* expression are regulated by the heterochronic gene network, including *lin-41* and *lin-29. lin-41* encodes an RNA-binding protein orthologous to LIN41/TRIM71 in mammals, and *lin-29* encodes a conserved zinc finger transcription factor. In non-dauer development *lin-41* opposes adult cell fate by inhibiting the translation of *lin-29*, which directly activates *col-19* transcription and promotes adult cell fate. We find that during dauer, *lin-41* blocks *col-19p::gfp* expression, but surprisingly, *lin-29* is not required in this context. Additionally, *daf-16* promotes the expression of *lin-41* in dauer larvae. The *col-19p::gfp* misexpression phenotype observed in dauer larvae with reduced *daf-16* requires the downregulation of *lin-41*, but does not require *lin-29*. Taken together, this work demonstrates a novel role for *daf-16*/FOXO as a heterochronic gene that promotes expression of *lin-41/*TRIM71 to contribute to multipotent cell fate in a quiescent stem cell model.
