## Supplemental Table S2 for "*daf-16*/FOXO blocks adult cell fate in *Caenorhabditis elegans* dauer larvae via *lin-41*/TRIM71"

### Sheet: Information
Median FPKM values as listed on WormBase (WS280) for all col- genes from two different RNA-seq experiments carried out by modENCODE (Gerstein et al. 2010). Adult-enriched genes were defined as having FPKM values ≥10x greater in adults than during L1-L3 or any of the dauer stages, and having FPKM values at least as high in adults as in L4s. We used less stringent criteria for adult vs. L4 because …
Gerstein, M. B., Z. J. Lu, E. L. V. Nostrand, C. Cheng, B. I. Arshinoff et al., 2010 Integrative analysis of the Caenorhabditis elegans genome by the modENCODE project. Science 330: 1775–1787.
Liu, Z., S. Kirch, and V. Ambros, 1995 The Caenorhabditis elegans heterochronic gene pathway controls stage-specific transcription of collagen genes. Development 121: 2471–2478.
Rougvie, A. E., and V. Ambros, 1995 The heterochronic gene lin-29 encodes a zinc finger protein that controls a terminal differentiation event in Caenorhabditis elegans. Development 121: 2491–2500.
Taffoni, C., S. Omi, C. Huber, S. Mailfert, M. Fallet et al., 2020 Microtubule plus-end dynamics link wound repair to the innate immune response. Elife 9: e45047.

### Sheet: Collagen Expression
	FPKM Values								Ratios
Adult enriched	L1	L2	L3	L4	YA	Dauer Entry	Dauer	Dauer Exit	Ad/L4	Ad/L3	Ad/L2	Ad/L1	Ad/DE	Ad/D
col-7	0.4	0.2	1.5	71.8	75.8	1.5	0.8	1.5	1.05571	50.5333	379	189.5	50.5333	94.75
col-8	0.1	0.2	2.3	362.9	858.8	2.3	1.8	0.4	2.36649	373.391	4294	8588	373.391	477.111
col-19	0.1	0.3	4.6	700.9	2162.4	1.7	1.3	0.2	3.08518	470.087	7208	21624	1272	1663.38
col-20	0.1	0.4	6.6	733.2	2481.5	3.1	1.6	0.2	3.38448	375.985	6203.75	24815	800.484	1550.94
col-62	0.7	0.4	2.2	119.2	123.5	2.3	2	2.2	1.03607	56.1364	308.75	176.429	53.6957	61.75
col-80	72	14.1	143.8	530.7	2474	12.1	4.2	1.8	4.66177	17.2045	175.461	34.3611	204.463	589.048
col-81	0.1	0.3	4.8	715.8	1361.4	5.7	0.2	0.4	1.90193	283.625	4538	13614	238.842	6807
col-95	0.3	0.1	1.3	17.1	61.6	0.2	1.1	0.1	3.60234	47.3846	616	205.333	308	56
col-96	1.2	0.6	2	23.6	55.1	0.4	0.3	0	2.33475	27.55	91.8333	45.9167	137.75	183.667
col-101	5	4.8	7.2	137	390.4	7.6	10.6	0.8	2.84964	54.2222	81.3333	78.08	51.3684	36.8302
col-106	0.1	0.2	3.1	632.4	1206.3	6.5	1.8	0.3	1.9075	389.129	6031.5	12063	185.585	670.167
col-119	0.2	0.6	6.5	809.4	2448.6	2.2	2.4	0.5	3.0252	376.708	4081	12243	1113	1020.25
col-122	0.2	0.5	9.5	1590.3	2059.9	1.1	2.9	0.4	1.29529	216.832	4119.8	10299.5	1872.64	710.31
col-124	0.4	0.8	13.2	1192.9	3026	2.2	2.1	0.7	2.53668	229.242	3782.5	7565	1375.45	1440.95
col-129	4.5	3.3	5.2	1109	2155.2	1.5	2.3	1.3	1.94337	414.462	653.091	478.933	1436.8	937.043
col-135	0	0.1	0.2	3.2	19.6	0	0	0	6.125	98	196	#DIV/0!	#DIV/0!	#DIV/0!
col-139	0.2	1.2	6.4	900.9	1748.5	1.3	1.1	0.6	1.94084	273.203	1457.08	8742.5	1345	1589.55
col-140	0.1	1	7.6	1473.3	3628.6	2	2.6	0.3	2.46291	477.447	3628.6	36286	1814.3	1395.62
col-143	0.4	0.3	6.7	206	606.3	1.8	1.2	0.2	2.9432	90.4925	2021	1515.75	336.833	505.25
col-178	0.1	0.5	5.4	767.5	2295.5	5	3	1.6	2.99088	425.093	4591	22955	459.1	765.167
col-179	0	0	3.2	414.2	744.6	0.6	0.8	0.2	1.79768	232.688	#DIV/0!	#DIV/0!	1241	930.75
col-181	1.4	0.5	7.1	851.5	2422.1	1.5	2.6	1.1	2.84451	341.141	4844.2	1730.07	1614.73	931.577
col-184	0.3	2.4	6.3	594.6	1051.6	3.8	3.1	1.1	1.76858	166.921	438.167	3505.33	276.737	339.226
Dauer enriched	L1	L2	L3	L4	YA	Dauer Entry	Dauer	Dauer Exit	DE/L1	DE/L2	DE/L3	DE/L4	DE/YA	D/L1	D/L2	D/L3	D/L4	D/YA
col-2	0.1	0.1	4.3	4.5	0.6	3355.6	72	17.3	33556	33556	780.372	745.689	5592.67	720	38.5	15.4	19.25	77
col-35	0.1	0.2	0.5	0.4	0.1	228.9	7.7	1.7	2289	1144.5	457.8	572.25	2289	77	69.75	32.8235	55.8	124
col-36	0	1.6	3.4	2	0.9	1080.4	111.6	11.3	#DIV/0!	675.25	317.765	540.2	1200.44	#DIV/0!	#DIV/0!	10.6905	8.63462	112.25
col-37	0	0	4.2	5.2	0.4	1877.5	44.9	9.6	#DIV/0!	#DIV/0!	447.024	361.058	4693.75	#DIV/0!	#DIV/0!	17.4595	7.87805	107.667
col-40	0	0	3.7	8.2	0.6	3097.6	64.6	16.3	#DIV/0!	#DIV/0!	837.189	377.756	5162.67	#DIV/0!	26.0784	10.64	3.38422	60.4545
col-43	0	5.1	12.5	39.3	2.2	1203.2	133	12.6	#DIV/0!	235.922	96.256	30.6158	546.909	#DIV/0!	#DIV/0!	5.83333	5.52632	105
col-44	0.1	0	1.8	1.9	0.1	293.3	10.5	2	2933	#DIV/0!	162.944	154.368	2933	105	31.25	17.8571	13.8889	25
col-45	0.1	0.4	0.7	0.9	0.5	117.1	12.5	2.8	1171	292.75	167.286	130.111	234.2	125	#DIV/0!	35.3846	27.0588	230
col-50	0	0	1.3	1.7	0.2	728.6	46	14.6	#DIV/0!	#DIV/0!	560.462	428.588	3643	#DIV/0!	#DIV/0!	14.3846	8.5	187
col-51	0	0	1.3	2.2	0.1	1053.9	18.7	5.7	#DIV/0!	#DIV/0!	810.692	479.045	10539	#DIV/0!	40	40	40	40
col-72	0.1	0.1	0.1	0.1	0.1	144.7	4	1.3	1447	1447	1447	1447	1447	40	12.6667	12.6667	7.6	19
col-83	0.1	0.3	0.3	0.5	0.2	2.3	3.8	1.1	23	7.66667	7.66667	4.6	11.5	38	122.25	54.3333	81.5	97.8
col-84	0.3	0.4	0.9	0.6	0.5	522.3	48.9	3.7	1741	1305.75	580.333	870.5	1044.6	163	#DIV/0!	11.0952	4.85417	77.6667
col-85	0.1	0	2.1	4.8	0.3	1186.9	23.3	6.9	11869	#DIV/0!	565.19	247.271	3956.33	233	#DIV/0!	27.625	22.1	221
col-102	0	0	0.8	1	0.1	456.8	22.1	2.8	#DIV/0!	#DIV/0!	571	456.8	4568	#DIV/0!	171	6.33333	4.88571	171
col-108	0.2	0.1	2.7	3.5	0.1	1943.8	17.1	4.1	9719	19438	719.926	555.371	19438	85.5	78.5	19.625	17.4444	157
col-114	0.1	0.2	0.8	0.9	0.1	145.6	15.7	2.3	1456	728	182	161.778	1456	157	23	27.6	23	46
col-123	0.1	0.6	0.5	0.6	0.3	91.8	13.8	2.4	918	153	183.6	153	306	138	72	72	36	72
col-151	0.5	0.1	0.1	0.2	0.1	70.9	7.2	4.6	141.8	709	709	354.5	709	14.4	86.1429	23.6471	150.75	134
col-158	0.1	1.4	5.1	0.8	0.9	1017.4	120.6	11.1	10174	726.714	199.49	1271.75	1130.44	1206	#DIV/0!	17	17	#DIV/0!
col-163	0.1	0	0.1	0.1	0	9.1	1.7	0.6	91	#DIV/0!	91	91	#DIV/0!	17	121	121	121	#DIV/0!
col-164	0.1	0.1	0.1	0.1	0	118.5	12.1	1.1	1185	1185	1185	1185	#DIV/0!	121	#DIV/0!	114.833	45.9333	114.833
col-183	0.1	0	0.6	1.5	0.6	1813.1	68.9	40.3	18131	#DIV/0!	3021.83	1208.73	3021.83	689	#DIV/0!	18.875	15.1	#DIV/0!
col-185	0	0	0.8	1	0	666.9	15.1	3.8	#DIV/0!	#DIV/0!	833.625	666.9	#DIV/0!	#DIV/0!	#DIV/0!	#DIV/0!	#DIV/0!	#DIV/0!
Other Collagens	L1	L2	L3	L4	YA	Dauer Entry	Dauer	Dauer Exit	Ad/L4	Ad/L3	Ad/L2	Ad/L1	Ad/DE	Ad/D
col-10	1029.8	1600.6	2110.6	1093.9	101.6	540.6	24.3	28.6	0.0928787	0.048138	0.0634762	0.0986599	0.187939	4.18107
col-103	129.9	266.1	426.5	140.1	587.6	72.3	28.6	14.4	4.19415	1.37773	2.20819	4.52348	8.12725	20.5455
col-104	0.4	110.5	101.9	1113.1	30.4	152.2	4.2	1.3	0.0273111	0.298332	0.275113	76	0.199737	7.2381
col-105	1	0.7	0.1	1.3	0	0.8	0.2	0	0	0	0	0	0	0
col-107	230.5	780.8	291.1	990.5	44	268.8	166.4	104.3	0.044422	0.151151	0.0563525	0.190889	0.16369	0.264423
col-109	0.4	109.4	75	475.7	16.2	121.2	3	1.2	0.0340551	0.216	0.14808	40.5	0.133663	5.4
col-110	0.1	1.3	49.1	55	2.5	0.3	0.1	0.2	0.0454545	0.0509165	1.92308	25	8.33333	25
col-111	0.8	94.9	14	116.1	6.1	41	4.2	2.3	0.0525409	0.435714	0.0642782	7.625	0.14878	1.45238
col-113	0.3	14.5	12.1	130.7	7.1	27	1.1	0.6	0.0543229	0.586777	0.489655	23.6667	0.262963	6.45455
col-115	0.1	24.7	9.8	49.1	2.3	0.7	0.2	0.1	0.0468432	0.234694	0.0931174	23	3.28571	11.5
col-116	0	0	0	0.1	0.5	2.2	0.4	0	5	#DIV/0!	#DIV/0!	#DIV/0!	0.227273	1.25
col-117	1225.8	1040.6	1459.6	829.2	109.8	226.9	150	83.8	0.132417	0.0752261	0.105516	0.0895742	0.483914	0.732
col-118	65.4	60.4	51.1	98.2	49.5	28.7	9.3	6.7	0.504073	0.968689	0.819536	0.756881	1.72474	5.32258
col-12	1.3	82.4	297.7	1049.2	330.7	5.2	1.2	0.8	0.315193	1.11085	4.01335	254.385	63.5962	275.583
col-120	0.3	0.2	1.3	521.9	38.3	2.2	1.7	1.8	0.0733857	29.4615	191.5	127.667	17.4091	22.5294
col-121	0.5	0.1	0.1	0.1	0.1	0.1	0	0.1	1	1	1	0.2	1	#DIV/0!
col-125	5.5	822.9	706.5	967.2	77.1	12.5	8.8	6	0.0797146	0.10913	0.093693	14.0182	6.168	8.76136
col-126	0.2	0.6	3.2	85.1	19.9	0.2	0	0.1	0.233843	6.21875	33.1667	99.5	99.5	#DIV/0!
col-127	0.3	0.5	2.4	62.9	15	0.2	0.1	0.1	0.238474	6.25	30	50	75	150
col-128	0	19.9	27.8	1.7	0.2	4.1	0.7	0.3	0.117647	0.00719424	0.0100503	#DIV/0!	0.0487805	0.285714
col-13	1.5	83.1	322.8	944.3	292.6	4.9	1.3	1	0.309859	0.906444	3.52106	195.067	59.7143	225.077
col-130	0.5	67.9	91.1	559.5	25.7	3.4	1	0.9	0.0459339	0.282108	0.378498	51.4	7.55882	25.7
col-131	0	39.5	4.9	16.9	0.4	11.8	0.6	0	0.0236686	0.0816327	0.0101266	#DIV/0!	0.0338983	0.666667
col-132	0	0.1	0.3	0.7	0.1	0.1	0	0.1	0.142857	0.333333	1	#DIV/0!	1	#DIV/0!
col-133	0.1	13.5	154.2	1060.3	165.9	0.3	0.2	0.3	0.156465	1.07588	12.2889	1659	553	829.5
col-137	0.2	0	1.5	84.3	19	0.1	0	0.1	0.225386	12.6667	#DIV/0!	95	190	#DIV/0!
col-138	0	1.9	109	1625.5	45.9	0.8	0.6	0.1	0.0282375	0.421101	24.1579	#DIV/0!	57.375	76.5
col-14	0.6	147.9	125.9	1137.7	48.1	282.9	7.3	2	0.0422783	0.382049	0.32522	80.1667	0.170025	6.58904
col-141	0.6	3.5	6.2	5.5	6.9	3.4	1.3	0.1	1.25455	1.1129	1.97143	11.5	2.02941	5.30769
col-142	1.9	4.7	123.2	131.7	488.5	4.7	3.3	0.6	3.70919	3.9651	103.936	257.105	103.936	148.03
col-144	764.1	1223.4	1615.8	1026.8	92.3	703.8	9.5	21.9	0.0898909	0.0571234	0.0754455	0.120796	0.131145	9.71579
col-145	12.9	43.9	200.2	511.5	40.7	20.5	0.8	0.9	0.0795699	0.203297	0.927107	3.15504	1.98537	50.875
col-146	62.7	99	361.3	155.1	157	10.1	2	0.8	1.01225	0.434542	1.58586	2.50399	15.5446	78.5
col-147	199.9	138.3	469.8	126.3	169.6	14.6	7.8	3.2	1.34283	0.361005	1.22632	0.848424	11.6164	21.7436
col-148	0.1	0.1	0.1	2.5	0	0.1	0.1	0.1	0	0	0	0	0	0
col-149	9.2	264.2	724.2	58.4	110.2	32.8	10.5	2.3	1.88699	0.152168	0.417108	11.9783	3.35976	10.4952
col-150	1.4	5.6	36.9	50.3	24.9	779	27.1	17.6	0.49503	0.674797	4.44643	17.7857	0.0319641	0.918819
col-152	0.1	0.1	0.2	23.1	1.5	1.3	0.3	0.3	0.0649351	7.5	15	15	1.15385	5
col-153	3.5	11.7	12.1	6.7	6.4	3	3	5.1	0.955224	0.528926	0.547009	1.82857	2.13333	2.13333
col-154	36.9	150.2	151.5	349.9	40.1	10.2	7.9	5.5	0.114604	0.264686	0.266977	1.08672	3.93137	5.07595
col-155	32.4	106.7	144.7	395.1	81	5.2	1.9	2.1	0.205011	0.559779	0.759138	2.5	15.5769	42.6316
col-156	0.1	62.5	72.1	168.2	11.8	2.1	0.4	0	0.0701546	0.163662	0.1888	118	5.61905	29.5
col-157	3.6	131.9	93.7	359	18.9	3.7	1.4	1.5	0.0526462	0.201708	0.14329	5.25	5.10811	13.5
col-159	23	87.5	414.2	953.5	815.6	13.4	3.3	1.5	0.855375	1.9691	9.32114	35.4609	60.8657	247.152
col-160	248.2	335.5	660.8	774.8	1747.9	30	17.9	5.3	2.25594	2.64513	5.20984	7.0423	58.2633	97.648
col-161	0.8	64.8	125.5	1245.8	77.4	1.9	1	0.9	0.0621288	0.616733	1.19444	96.75	40.7368	77.4
col-162	0.1	54	109	1014.1	62.8	1.5	0.5	0.5	0.0619268	0.576147	1.16296	628	41.8667	125.6
col-165	2	0.9	0.5	1.3	0.2	0.9	1	0.4	0.153846	0.4	0.222222	0.1	0.222222	0.2
col-166	759.7	447.7	634.1	124.5	49.1	426.2	24.4	16.6	0.394378	0.0774326	0.109672	0.0646308	0.115204	2.0123
col-167	215.5	292.7	454.5	160.4	38.4	164.5	6.9	3.9	0.239401	0.0844884	0.131192	0.17819	0.233435	5.56522
col-168	171.8	138.3	292.9	176	22.2	56.9	2.1	2.6	0.126136	0.0757938	0.160521	0.12922	0.390158	10.5714
col-169	41.6	115.9	348	68	12.8	41.1	5.5	2.9	0.188235	0.0367816	0.11044	0.307692	0.311436	2.32727
col-17	0	2087.2	436.9	806.5	18.6	4	3.2	1.3	0.0230626	0.0425727	0.00891146	#DIV/0!	4.65	5.8125
col-170	34	34.6	101.9	60.7	8.6	2.5	0.3	0.6	0.14168	0.0843965	0.248555	0.252941	3.44	28.6667
col-171	0	0.1	1.7	1	0	1.9	0.1	0	0	0	0	#DIV/0!	0	0
col-172	0.5	18	5.9	16.2	0.4	15.9	1.4	0.9	0.0246914	0.0677966	0.0222222	0.8	0.0251572	0.285714
col-173	0	85	14	61.5	1.6	27.2	1.2	0.2	0.0260163	0.114286	0.0188235	#DIV/0!	0.0588235	1.33333
col-174	0.6	7.2	3.6	23.3	0.7	47.4	3.1	0.9	0.0300429	0.194444	0.0972222	1.16667	0.0147679	0.225806
col-175	0.2	0.2	78.1	1101.9	34.7	1	1	0.9	0.0314911	0.444302	173.5	173.5	34.7	34.7
col-176	20.7	50.9	376.9	15.3	3.8	61.3	35	14	0.248366	0.0100822	0.0746562	0.183575	0.0619902	0.108571
col-177	0.9	1.1	1.1	0.9	0.4	2.9	0.8	0.7	0.444444	0.363636	0.363636	0.444444	0.137931	0.5
col-180	2.3	155.3	247.2	420.8	49	29.7	3.7	3.2	0.116445	0.19822	0.315518	21.3043	1.64983	13.2432
col-182	0.1	28.2	11.1	51.2	1	2.2	0.2	0.1	0.0195312	0.0900901	0.035461	10	0.454545	5
col-186	1	9.2	3.2	6.2	2.1	4.4	0.4	0.4	0.33871	0.65625	0.228261	2.1	0.477273	5.25
col-187	0.3	0.3	0.4	0.6	0.1	0.2	0.3	0	0.166667	0.25	0.333333	0.333333	0.5	0.333333
col-3	1246	1040	1443.5	826.8	109.7	249.9	181.1	84.9	0.13268	0.0759958	0.105481	0.0880417	0.438976	0.605743
col-33	0	4.6	2.2	13.7	0.5	112.8	6.8	1.4	0.0364964	0.227273	0.108696	#DIV/0!	0.00443262	0.0735294
col-34	31.3	105.4	25.8	95.2	14.3	77.8	9.4	13.1	0.15021	0.554264	0.135674	0.456869	0.183805	1.52128
col-38	0.2	3.5	308.9	2435.9	73.7	1.4	2.6	1	0.0302558	0.238589	21.0571	368.5	52.6429	28.3462
col-39	80.8	110.5	367.7	339.5	210.2	13.9	6.1	3.9	0.619146	0.571662	1.90226	2.60149	15.1223	34.459
col-41	0.2	1128.6	129.2	16.3	1.3	2.6	1.4	0.4	0.0797546	0.0100619	0.00115187	6.5	0.5	0.928571
col-46	0	4.1	6.9	1.2	0.1	1.5	0.3	0.3	0.0833333	0.0144928	0.0243902	#DIV/0!	0.0666667	0.333333
col-47	0	2.9	2.9	1.2	0	1.1	0.4	0.1	0	0	0	#DIV/0!	0	0
col-48	0.8	183.1	119	686.8	23.8	218.7	6.4	2.7	0.0346535	0.2	0.129984	29.75	0.108825	3.71875
col-49	0	0.5	40.3	1010.4	19.2	0.5	0	0	0.0190024	0.476427	38.4	#DIV/0!	38.4	#DIV/0!
col-52	0	0	0.1	0.1	0	0.6	0.1	0	0	0	#DIV/0!	#DIV/0!	0	0
col-53	2.1	2.8	2.4	1.5	1.7	2.6	0.9	0.5	1.13333	0.708333	0.607143	0.809524	0.653846	1.88889
col-54	0.1	77.3	45	8.9	0.3	0.5	0.3	0	0.0337079	0.00666667	0.00388098	3	0.6	1
col-55	0	1	1.1	1.4	0	0	0.2	0	0	0	0	#DIV/0!	#DIV/0!	0
col-56	0.1	0.8	0.4	0.4	0	0.5	0.1	0	0	0	0	0	0	0
col-58	0.1	18.9	11	57.4	3.6	3.4	0.1	0	0.0627178	0.327273	0.190476	36	1.05882	36
col-60	0.1	0.3	1.6	497.7	46	0.3	0.5	0.4	0.0924252	28.75	153.333	460	153.333	92
col-61	0.6	3.2	2	6.7	1.4	17.2	0.4	0.9	0.208955	0.7	0.4375	2.33333	0.0813953	3.5
col-63	0	0.1	23.4	1067	20.8	0.1	0	0	0.0194939	0.888889	208	#DIV/0!	208	#DIV/0!
col-64	0.3	0.3	0.4	0.4	0.3	1.3	0.6	0.2	0.75	0.75	1	1	0.230769	0.5
col-65	0.6	172.6	45.5	228.3	14.7	28	1.4	0.7	0.064389	0.323077	0.085168	24.5	0.525	10.5
col-68	0.4	3.5	2.4	14.3	2.8	20.5	1.7	1.2	0.195804	1.16667	0.8	7	0.136585	1.64706
col-69	0.5	3.9	2.3	5.3	0.4	0.4	0.2	0.2	0.0754717	0.173913	0.102564	0.8	1	2
col-71	0.5	2	102.1	1086.8	29.9	1	1.5	1.1	0.027512	0.29285	14.95	59.8	29.9	19.9333
col-73	0	1190.1	477.4	2177.3	86.7	4.1	2.2	1	0.03982	0.181609	0.072851	#DIV/0!	21.1463	39.4091
col-74	1.9	0.4	0.4	0.8	0.2	0.1	0.3	0.2	0.25	0.5	0.5	0.105263	2	0.666667
col-75	0.2	1.4	0.5	1.5	0	0.5	0	0	0	0	0	0	0	#DIV/0!
col-76	7.7	28.3	24.7	32	10.8	31	21.6	28.7	0.3375	0.437247	0.381625	1.4026	0.348387	0.5
col-77	1	144.6	136.7	2026.1	98.3	5.4	1.3	0.3	0.0485169	0.719093	0.679806	98.3	18.2037	75.6154
col-78	0	0	0	0	0	0.4	0.1	0	#DIV/0!	#DIV/0!	#DIV/0!	#DIV/0!	0	0
col-79	0.2	6.7	33.8	71.7	1.8	0.1	0.3	0	0.0251046	0.0532544	0.268657	9	18	6
col-86	0.3	0.3	0.1	0.1	0.1	1.7	0.4	0.1	1	1	0.333333	0.333333	0.0588235	0.25
col-87	0.1	0.1	0.1	0.2	0.1	1.9	0.2	0.2	0.5	1	1	1	0.0526316	0.5
col-88	0.2	0.1	1.5	688.9	60.5	0.2	0.1	0	0.0878212	40.3333	605	302.5	302.5	605
col-89	2.9	12.1	4.1	40.1	3	139.4	14	7.7	0.074813	0.731707	0.247934	1.03448	0.0215208	0.214286
col-9	0.1	0	0.1	0.2	0	1.5	0.1	0	0	0	#DIV/0!	0	0	0
col-90	0	1123.5	225.9	87.7	5.6	2.6	1.2	0.3	0.063854	0.0247897	0.00498442	#DIV/0!	2.15385	4.66667
col-91	4.3	30.6	55.6	264.3	36.8	2.9	0.8	0.1	0.139236	0.661871	1.20261	8.55814	12.6897	46
col-92	34	128.3	262.2	356.5	363.3	7	2.2	1.7	1.01907	1.38558	2.83164	10.6853	51.9	165.136
col-93	25	139.3	317.1	532.6	1593.8	6.2	5	3.2	2.99249	5.02617	11.4415	63.752	257.065	318.76
col-94	97.8	187.2	214	340.7	232.6	10.6	1.8	1.5	0.682712	1.08692	1.24252	2.37832	21.9434	129.222
col-97	0.3	232.2	133.9	1008.3	44.5	192.5	4.6	2.1	0.0441337	0.332338	0.191645	148.333	0.231169	9.67391
col-98	222.2	194.6	520.3	136.2	751.2	67.4	20.8	6.1	5.51542	1.44378	3.86023	3.38074	11.1454	36.1154
col-99	3	4.8	5.6	3.5	0.5	1.7	0.6	2	0.142857	0.0892857	0.104167	0.166667	0.294118	0.833333
